# Brief illumination of an optoGPCR elicits prolonged inhibition of *Drosophila* behavior

**DOI:** 10.64898/2026.05.26.727874

**Authors:** Nicole Mynyi Lee, Yishan Mai, Leif Dalberg, Jonathan Charles Anns, Danesha Devini Suresh, Zhiyi Zhang, Adam Claridge-Chang

**Author notes:** Equal contribution (Nicole Mynyi Lee, Yishan Mai).

## Abstract

Light-actuated G protein–coupled receptors (optoGPCRs) are a class of opsins that act through intracellular signaling cascades. As optogenetic tools, bistable inhibitory optoGPCRs are attractive as they decouple the duration of silencing from the duration of illumination: brief light pulses drive prolonged signaling. Opsin3 from the mosquito *Anopheles stephensi* (MosOPN3) is a bistable Gα_i/o_-coupled opsin that produces sustained inhibition in mammalian neurons and *C. elegans*, but its utility in vinegar flies, *Drosophila melanogaster*, remains untested. Here we tested three optoGPCRs in adult flies; MosOPN3 emerged as the most effective and was benchmarked against an established inhibitor, *Guillardia theta* anion channelrhodopsin 1 (GtACR1), in walking and memory assays.

MosOPN3 inhibitory potency was comparable to that of GtACR1 across most neuronal classes tested, with substantially lower developmental toxicity. Rearing flies on all-*trans*-retinal–supplemented food throughout development improved both viability and inhibitory efficacy for both opsins. A single pulse of green light (as brief as 5 s) inhibited behavior for minutes, and was sufficient to ablate aversive olfactory learning over a one-minute training epoch. For flies, MosOPN3 is a low-toxicity optogenetic inhibitor for flies that yields minutes of silencing from brief light pulses—especially useful where continuous actuating light would be confounding.

**Key points:**

- To our knowledge, *Anopheles stephensi* Opsin3 (OPN3) is the first GPCR opsin that inhibits behavior in adult *Drosophila melanogaster*.
- OPN3 has inhibitory efficacy close to that of GtACR1, with superior viability.
- Brief light pulses drive sustained inhibition lasting minutes, eliminating the need for continuous illumination.
- For both GtACR1 and OPN3, rearing flies on ATR-supplemented food enhances inhibition efficacy and improves developmental viability.
