## Supplementary Data for "Brief illumination of an optoGPCR elicits prolonged inhibition of *Drosophila* behavior"

### Sheet: Toxicity
Figure 2D
Genotype Cross	Food	Embryo	Hatched (H)	Eclosed (E)
elav-Gal4 > OPN3	Regular	5	5	4
elav-Gal4 > OPN3	Regular	11	10	5
elav-Gal4 > OPN3	Regular	19	19	8
elav-Gal4 > OPN3	Regular	12	12	7
elav-Gal4 > OPN3	Regular	8	8	5
elav-Gal4 > OPN3	ATR Supplemented	8	7	7
elav-Gal4 > OPN3	ATR Supplemented	14	14	6
elav-Gal4 > OPN3	ATR Supplemented	12	12	12
elav-Gal4 > OPN3	ATR Supplemented	9	7	7
elav-Gal4 > GtACR1	Regular	24	10	0
elav-Gal4 > GtACR1	Regular	44	10	0
elav-Gal4 > GtACR1	Regular	13	10	0
elav-Gal4 > GtACR1	Regular	10	10	0
elav-Gal4 > GtACR1	Regular	16	16	0
elav-Gal4 > GtACR1	ATR Supplemented	17	5	2
elav-Gal4 > GtACR1	ATR Supplemented	21	6	0
elav-Gal4 > GtACR1	ATR Supplemented	32	6	1
elav-Gal4 > GtACR1	ATR Supplemented	7	3	3
elav-Gal4/+	Regular	18	15	15
elav-Gal4/+	ATR Supplemented	20	12	11
elav-Gal4/+	Regular	50	46	41
elav-Gal4/+	ATR Supplemented	34	25	22
elav-Gal4/+	Regular	50	35	28
elav-Gal4/+	ATR Supplemented	50	41	29
elav-Gal4/+	Regular	17	10	4
elav-Gal4/+	Regular	14	10	2
elav-Gal4/+	Regular	21	10	2
elav-Gal4/+	Regular	11	11	7
elav-Gal4/+	Regular	20	20	11
elav-Gal4/+	Regular	11	11	4

### Sheet: Climbing Assay
Main Figure
Figure	Panel	Column	Driver	Responder	Food	Group	Genotype	Sample Size	Mean	Mean_CI_low	Mean_CI_high	Effect Size	Effect Size_CI_low	Effect Size_CI_high	Delta Object	Delta-Delta/Delta-g	Delta-Delta/Delta-g_CI_low	Delta-Delta/Delta-g_CI_high	Metric	Notes
3	C	1	elav	GtACR1	devATR	Control; Light off	UAS-GtACR1/+ elav-Gal4/+	99	66.3	66.33	66.33								height			ELAV
3	C	2	elav	GtACR1	devATR	Control; Light on	UAS-GtACR1/+ elav-Gal4/+	99	59.32	59.33	59.33	-0.58	-0.85	-0.33	Delta-g				height			VGLUT
3	C	3	elav	GtACR1	devATR	Test; Light off	elav-Gal4/+;;UAS-GtACR1/+	55	64.18	64.19	64.19								height			NOT CORRECTED
3	C	4	elav	GtACR1	devATR	Test; Light on	elav-Gal4/+;;UAS-GtACR1/+	55	6.98	7.17	7.17	-3.77	-5.43	-2.46	Delta-g	-3.86	-4.3	-3.34	height	Same as 3E, S5A
3	D	1	elav	OPN3	devATR	Control; Light off	UAS-OPN3/+ elav-Gal4/+	159	63.02	63.01	63.01								height
3	D	2	elav	OPN3	devATR	Control; Light on	UAS-OPN3/+ elav-Gal4/+	159	57.11	57.1	57.1	-0.44	-0.65	-0.25	Delta-g				height
3	D	3	elav	OPN3	devATR	Test; Light off	elav-Gal4/+;;UAS-OPN3/+	43	64.08	64.09	64.09								height
3	D	4	elav	OPN3	devATR	Test; Light on	elav-Gal4/+;;UAS-OPN3/+	43	7.84	8.05	8.05	-5.78	-8.22	-3.14	Delta-g	-3.99	-4.32	-3.62	height	Same as 3E, S2A, S2G, S5A
3	E	2	elav	OPN3	sATR	Control; Light off	UAS-OPN3/+ elav-Gal4/+	104	62.69	62.71	62.71								height
3	E	2	elav	OPN3	sATR	Control; Light on	UAS-OPN3/+ elav-Gal4/+	104	51.89	51.96	51.96	-0.62	-0.84	-0.4	Delta-g				height
3	E	2	elav	OPN3	sATR	Test; Light off	elav-Gal4/+;;UAS-OPN3/+	47	53.07	53.05	53.05								height
3	E	2	elav	OPN3	sATR	Test; Light on	elav-Gal4/+;;UAS-OPN3/+	47	10.13	10.23	10.23	-2.84	-3.8	-1.87	Delta-g	-1.93	-2.34	-1.49	height	Same as S3A, S5A
3	E	4	jus	GtACR1	devATR	Control; Light off	UAS-GtACR1/+ jus-Gal4/+	82	62.83	62.8	62.8								height
3	E	4	jus	GtACR1	devATR	Control; Light on	UAS-GtACR1/+ jus-Gal4/+	82	53.56	53.58	53.59	-0.61	-0.9	-0.31	Delta-g				height
3	E	4	jus	GtACR1	devATR	Test; Light off	jus-Gal4/UAS-GtACR1	110	65.41	65.37	65.37								height
3	E	4	jus	GtACR1	devATR	Test; Light on	jus-Gal4/UAS-GtACR1	110	9.79	9.87	9.88	-3.96	-4.88	-3.16	Delta-g	-3.22	-3.64	-2.8	height	Same as S5B
3	E	5	jus	OPN3	sATR	Control; Light off	UAS-OPN3/+ jus-Gal4/+	54	69.55	69.53	69.53								height
3	E	5	jus	OPN3	sATR	Control; Light on	UAS-OPN3/+ jus-Gal4/+	54	58.48	58.4	58.4	-0.63	-0.97	-0.27	Delta-g				height
3	E	5	jus	OPN3	sATR	Test; Light off	jus-Gal4/UAS-OPN3	62	70.66	70.57	70.58								height
3	E	5	jus	OPN3	sATR	Test; Light on	jus-Gal4/UAS-OPN3	62	49.13	49.04	49.04	-1.02	-1.32	-0.72	Delta-g	-0.54	-1	-0.08	height	Same as S3C, S5B
3	E	6	jus	OPN3	devATR	Control; Light off	UAS-OPN3/+ jus-Gal4/+	95	61.76	61.73	61.73								height
3	E	6	jus	OPN3	devATR	Control; Light on	UAS-OPN3/+ jus-Gal4/+	95	57.59	57.61	57.62	-0.29	-0.59	0	Delta-g				height
3	E	6	jus	OPN3	devATR	Test; Light off	jus-Gal4/UAS-OPN3	82	60.99	61	61.01								height
3	E	6	jus	OPN3	devATR	Test; Light on	jus-Gal4/UAS-OPN3	82	27.74	27.84	27.85	-2.01	-2.49	-1.55	Delta-g	-1.9	-2.32	-1.47	height	Same as S5B
3	E	7	vGlut	GtACR1	devATR	Control; Light off	UAS-GtACR1/+ vGlut-Gal4+	69	63.86	63.8	63.8								height
3	E	7	vGlut	GtACR1	devATR	Control; Light on	UAS-GtACR1/+ vGlut-Gal4+	69	54.96	54.93	54.93	-0.63	-0.91	-0.33	Delta-g				height
3	E	7	vGlut	GtACR1	devATR	Test; Light off	vGlut-Gal4+;;UAS-GtACR1/+	59	60.97	60.98	60.99								height
3	E	7	vGlut	GtACR1	devATR	Test; Light on	vGlut-Gal4+;;UAS-GtACR1/+	59	4.39	4.48	4.48	-3.74	-4.66	-2.93	Delta-g	-3.32	-3.76	-2.83	height	Same as S5C
3	E	8	vGlut	OPN3	sATR	Control; Light off	UAS-OPN3/+ vGlut-Gal4+	82	68.62	68.59	68.59								height
3	E	8	vGlut	OPN3	sATR	Control; Light on	UAS-OPN3/+ vGlut-Gal4+	82	65.07	65.03	65.04	-0.22	-0.49	0.08	Delta-g				height
3	E	8	vGlut	OPN3	sATR	Test; Light off	vGlut-Gal4+;;UAS-OPN3/+	130	68.45	68.46	68.46								height
3	E	8	vGlut	OPN3	sATR	Test; Light on	vGlut-Gal4+;;UAS-OPN3/+	130	22.47	22.53	22.53	-2.5	-2.98	-2.07	Delta-g	-2.44	-2.8	-2.08	height	Same as S5C
3	E	9	vGlut	OPN3	devATR	Control; Light off	UAS-OPN3/+ vGlut-Gal4+	82	62.45	62.44	62.44								height
3	E	9	vGlut	OPN3	devATR	Control; Light on	UAS-OPN3/+ vGlut-Gal4+	82	59.41	59.38	59.39	-0.23	-0.54	0.06	Delta-g				height
3	E	9	vGlut	OPN3	devATR	Test; Light off	vGlut-Gal4+;;UAS-OPN3/+	35	68.23	68.22	68.23								height
3	E	9	vGlut	OPN3	devATR	Test; Light on	vGlut-Gal4+;;UAS-OPN3/+	35	15.85	16.03	16.04	-3.55	-4.64	-2.64	Delta-g	-3.69	-4.24	-3.16	height	Same as S5C
3	E	10	vGAT	OPN3	sATR	Control; Light off	UAS-OPN3/+ vGAT-Gal4/+	67	62.19	62.15	62.15								height
3	E	10	vGAT	OPN3	sATR	Control; Light on	UAS-OPN3/+ vGAT-Gal4/+	67	54.99	54.91	54.91	-0.38	-0.61	-0.12	Delta-g				height
3	E	10	vGAT	OPN3	sATR	Test; Light off	vGAT-Gal4/+;UAS-OPN3/+	61	59.33	59.23	59.24								height
3	E	10	vGAT	OPN3	sATR	Test; Light on	vGAT-Gal4/+;UAS-OPN3/+	61	3.98	4.07	4.07	-3.85	-4.72	-2.96	Delta-g	-2.9	-3.29	-2.48	height	Same as S3E, S5D
3	E	11	vGAT	OPN3	devATR	Control; Light off	UAS-OPN3/+ vGAT-Gal4/+	86	61.7	61.69	61.69								height
3	E	11	vGAT	OPN3	devATR	Control; Light on	UAS-OPN3/+ vGAT-Gal4/+	86	57.41	57.38	57.38	-0.32	-0.59	-0.04	Delta-g				height
3	E	11	vGAT	OPN3	devATR	Test; Light off	vGAT-Gal4/+;UAS-OPN3/+	40	68.94	68.81	68.81								height
3	E	11	vGAT	OPN3	devATR	Test; Light on	vGAT-Gal4/+;UAS-OPN3/+	40	8.62	8.72	8.72	-4.87	-6.87	-3.24	Delta-g	-4.32	-4.79	-3.78	height	Same as S5D
3	E	12	nSyb	OPN3	sATR	Control; Light off	UAS-OPN3/+ nSyb-Gal4/+	128	67.3	67.31	67.32								height
3	E	12	nSyb	OPN3	sATR	Control; Light on	UAS-OPN3/+ nSyb-Gal4/+	128	64.56	64.55	64.55	-0.17	-0.37	0.05	Delta-g				height
3	E	12	nSyb	OPN3	sATR	Test; Light off	nSyb-Gal4/UAS-OPN3	42	58.63	58.58	58.59								height
3	E	12	nSyb	OPN3	sATR	Test; Light on	nSyb-Gal4/UAS-OPN3	42	36.56	36.45	36.46	-0.87	-1.3	-0.51	Delta-g	-1.03	-1.57	-0.5	height	Same as S2E, S2G, S3G, S5E
3	E	13	nSyb	OPN3	devATR	Control; Light off	UAS-OPN3/+ nSyb-Gal4/+	84	63.66	63.64	63.64								height
3	E	13	nSyb	OPN3	devATR	Control; Light on	UAS-OPN3/+ nSyb-Gal4/+	84	59.4	59.39	59.39	-0.35	-0.65	-0.05	Delta-g				height
3	E	13	nSyb	OPN3	devATR	Test; Light off	nSyb-Gal4/UAS-OPN3	50	65.5	65.41	65.41								height
3	E	13	nSyb	OPN3	devATR	Test; Light on	nSyb-Gal4/UAS-OPN3	50	23.83	23.96	23.96	-1.76	-2.38	-1.27	Delta-g	-2.19	-2.71	-1.61	height	Same as S5E
Supplementary Figures
S2	A	5	elav	PdCO	sATR	Control; Light off	UAS-PdCO/+ elav-Gal4/+	54	57.2	57.19	57.2								height
S2	A	6	elav	PdCO	sATR	Control; Light on	UAS-PdCO/+ elav-Gal4/+	54	51.59	51.59	51.59	-0.33	-0.71	0.05	Delta-g				height
S2	A	7	elav	PdCO	sATR	Test; Light off	elav-Gal4/+;;UAS-PdCO/+	82	69.08	69.07	69.07								height
S2	A	8	elav	PdCO	sATR	Test; Light on	elav-Gal4/+;;UAS-PdCO/+	82	65.57	65.51	65.51	-0.29	-0.54	0	Delta-g	0.15	-0.34	0.69	height
S2	B	5	elav	PdCO	sATR	Control; Light off	UAS-PdCO/+ elav-Gal4/+	54	3.3	3.3	3.3								speed
S2	B	6	elav	PdCO	sATR	Control; Light on	UAS-PdCO/+ elav-Gal4/+	54	4.41	4.41	4.41	0.51	0.1	0.9	Delta-g				speed
S2	B	7	elav	PdCO	sATR	Test; Light off	elav-Gal4/+;;UAS-PdCO/+	82	5.25	5.26	5.26								speed
S2	B	8	elav	PdCO	sATR	Test; Light on	elav-Gal4/+;;UAS-PdCO/+	82	6.26	6.26	6.26	0.36	0.11	0.64	Delta-g	-0.04	-0.45	0.36	speed
S2	C	5	OK371	PdCO	sATR	Control; Light off	UAS-PdCO/+ OK371-Gal4/+	85	58.28	58.34	58.35								height
S2	C	6	OK371	PdCO	sATR	Control; Light on	UAS-PdCO/+ OK371-Gal4/+	85	50.74	50.73	50.74	-0.46	-0.74	-0.16	Delta-g				height
S2	C	7	OK371	PdCO	sATR	Test; Light off	OK371-Gal4/+;UAS-PdCO/+	46	59.05	59.01	59.02								height
S2	C	8	OK371	PdCO	sATR	Test; Light on	OK371-Gal4/+;UAS-PdCO/+	46	48.75	48.64	48.65	-0.52	-0.83	-0.24	Delta-g	-0.16	-0.57	0.27	height
S2	D	5	OK371	PdCO	sATR	Control; Light off	UAS-PdCO/+ OK371-Gal4/+	85	3.69	3.7	3.7								speed
S2	D	6	OK371	PdCO	sATR	Control; Light on	UAS-PdCO/+ OK371-Gal4/+	85	4.13	4.13	4.13	0.15	-0.24	0.5	Delta-g				speed
S2	D	7	OK371	PdCO	sATR	Test; Light off	OK371-Gal4/+;UAS-PdCO/+	46	2.69	2.7	2.7								speed
S2	D	8	OK371	PdCO	sATR	Test; Light on	OK371-Gal4/+;UAS-PdCO/+	46	3.76	3.77	3.77	0.47	0.08	0.87	Delta-g	0.24	-0.22	0.73	speed
S2	E	5	nSyb	PdCO	sATR	Control; Light off	UAS-PdCO/+ nSyb-Gal4/+	117	59	59.03	59.04								height
S2	E	6	nSyb	PdCO	sATR	Control; Light on	UAS-PdCO/+ nSyb-Gal4/+	117	54.05	54.07	54.07	-0.29	-0.5	-0.07	Delta-g				height
S2	E	7	nSyb	PdCO	sATR	Test; Light off	nSyb-Gal4/UAS-PdCO	45	63.7	63.71	63.71								height
S2	E	8	nSyb	PdCO	sATR	Test; Light on	nSyb-Gal4/UAS-PdCO	45	56.6	56.58	56.58	-0.54	-0.85	-0.2	Delta-g	-0.14	-0.48	0.22	height
S2	F	5	nSyb	PdCO	sATR	Control; Light off	UAS-PdCO/+ nSyb-Gal4/+	116	3.63	3.63	3.63								speed
S2	F	6	nSyb	PdCO	sATR	Control; Light on	UAS-PdCO/+ nSyb-Gal4/+	116	4.67	4.68	4.68	0.46	0.23	0.68	Delta-g				speed
S2	F	7	nSyb	PdCO	sATR	Test; Light off	nSyb-Gal4/UAS-PdCO	45	3.38	3.41	3.41								speed
S2	F	8	nSyb	PdCO	sATR	Test; Light on	nSyb-Gal4/UAS-PdCO	45	3.78	3.81	3.81	0.18	-0.3	0.58	Delta-g	-0.29	-0.77	0.14	speed
S3	B	1	elav	OPN3-TS-ER	sATR	Control; Light off	UAS-OPN3-TS-ER/+ elav-Gal4/+	50	64.03	64.04	64.04								height
S3	B	2	elav	OPN3-TS-ER	sATR	Control; Light on	UAS-OPN3-TS-ER/+ elav-Gal4/+	50	53.97	53.99	53.99	-0.97	-1.33	-0.61	Delta-g				height
S3	B	3	elav	OPN3-TS-ER	sATR	Test; Light off	elav-Gal4/+;;UAS-OPN3-TS-ER/+	57	69.27	69.22	69.22								height
S3	B	4	elav	OPN3-TS-ER	sATR	Test; Light on	elav-Gal4/+;;UAS-OPN3-TS-ER/+	57	34.73	34.77	34.78	-1.86	-2.39	-1.36	Delta-g	-1.62	-2.05	-1.12	height	Same as S3I
S3	B	5	elav	OPN3-TS-ER	sATR	Control; Light off	UAS-OPN3-TS-ER/+ elav-Gal4/+	50	5.85	5.86	5.86								speed
S3	B	6	elav	OPN3-TS-ER	sATR	Control; Light on	UAS-OPN3-TS-ER/+ elav-Gal4/+	50	5.99	5.98	5.98	0.05	-0.32	0.44	Delta-g				speed
S3	B	7	elav	OPN3-TS-ER	sATR	Test; Light off	elav-Gal4/+;;UAS-OPN3-TS-ER/+	57	4.98	4.99	4.99								speed
S3	B	8	elav	OPN3-TS-ER	sATR	Test; Light on	elav-Gal4/+;;UAS-OPN3-TS-ER/+	57	4.41	4.43	4.43	-0.22	-0.45	0.04	Delta-g	-0.26	-0.71	0.21	speed	Same as S3J
S3	D	1	jus	OPN3-TS-ER	sATR	Control; Light off	UAS-OPN3-TS-ER/+ jus-Gal4/+	66	63.49	63.47	63.48								height
S3	D	2	jus	OPN3-TS-ER	sATR	Control; Light on	UAS-OPN3-TS-ER/+ jus-Gal4/+	66	51.79	51.73	51.74	-0.83	-1.06	-0.57	Delta-g				height
S3	D	3	jus	OPN3-TS-ER	sATR	Test; Light off	jus-Gal4/UAS-OPN3-TS-ER	70	59.87	59.88	59.88								height
S3	D	4	jus	OPN3-TS-ER	sATR	Test; Light on	jus-Gal4/UAS-OPN3-TS-ER	70	46.37	46.36	46.36	-0.82	-1.09	-0.53	Delta-g	-0.12	-0.54	0.28	height	Same as S3I
S3	D	5	jus	OPN3-TS-ER	sATR	Control; Light off	UAS-OPN3-TS-ER/+ jus-Gal4/+	66	5.29	5.3	5.3								speed
S3	D	6	jus	OPN3-TS-ER	sATR	Control; Light on	UAS-OPN3-TS-ER/+ jus-Gal4/+	66	5.52	5.52	5.52	0.08	-0.21	0.39	Delta-g				speed
S3	D	7	jus	OPN3-TS-ER	sATR	Test; Light off	jus-Gal4/UAS-OPN3-TS-ER	70	5.26	5.28	5.28								speed
S3	D	8	jus	OPN3-TS-ER	sATR	Test; Light on	jus-Gal4/UAS-OPN3-TS-ER	70	2.98	2.98	2.98	-1.03	-1.31	-0.74	Delta-g	-0.97	-1.4	-0.53	speed	Same as S3J
S3	F	1	vGAT	OPN3-TS-ER	sATR	Control; Light off	UAS-OPN3-TS-ER/+ vGAT-Gal4/+	87	62.17	62.12	62.12								height
S3	F	2	vGAT	OPN3-TS-ER	sATR	Control; Light on	UAS-OPN3-TS-ER/+ vGAT-Gal4/+	87	51.45	51.43	51.43	-0.82	-1.07	-0.59	Delta-g				height
S3	F	3	vGAT	OPN3-TS-ER	sATR	Test; Light off	vGAT-Gal4/+;UAS-OPN3-TS-ER/+	74	58.21	58.26	58.26								height
S3	F	4	vGAT	OPN3-TS-ER	sATR	Test; Light on	vGAT-Gal4/+;UAS-OPN3-TS-ER/+	74	27.45	27.42	27.42	-1.42	-1.83	-0.99	Delta-g	-1.16	-1.62	-0.69	height	Same as S3I
S3	F	5	vGAT	OPN3-TS-ER	sATR	Control; Light off	UAS-OPN3-TS-ER/+ vGAT-Gal4/+	87	5.73	5.73	5.74								speed
S3	F	6	vGAT	OPN3-TS-ER	sATR	Control; Light on	UAS-OPN3-TS-ER/+ vGAT-Gal4/+	87	5.16	5.16	5.16	-0.2	-0.47	0.07	Delta-g				speed
S3	F	7	vGAT	OPN3-TS-ER	sATR	Test; Light off	vGAT-Gal4/+;UAS-OPN3-TS-ER/+	73	3.2	3.22	3.22								speed
S3	F	8	vGAT	OPN3-TS-ER	sATR	Test; Light on	vGAT-Gal4/+;UAS-OPN3-TS-ER/+	73	1.25	1.27	1.27	-0.81	-1.12	-0.34	Delta-g	-0.52	-0.91	-0.1	speed	Same as S3J
S3	H	1	nSyb	OPN3-TS-ER	sATR	Control; Light off	UAS-OPN3-TS-ER/+ nSyb-Gal4/+	215	63.87	63.88	63.88								height
S3	H	2	nSyb	OPN3-TS-ER	sATR	Control; Light on	UAS-OPN3-TS-ER/+ nSyb-Gal4/+	215	62.83	62.83	62.83	-0.07	-0.21	0.08	Delta-g				height
S3	H	3	nSyb	OPN3-TS-ER	sATR	Test; Light off	nSyb-Gal4/UAS-OPN3-TS-ER	29	61.62	61.59	61.59								height
S3	H	4	nSyb	OPN3-TS-ER	sATR	Test; Light on	nSyb-Gal4/UAS-OPN3-TS-ER	29	5.16	5.3	5.3	-5.28	-7.49	-3.17	Delta-g	-3.77	-4.1	-3.41	height	Same as S3I
S3	H	5	nSyb	OPN3-TS-ER	sATR	Control; Light off	UAS-OPN3-TS-ER/+ nSyb-Gal4/+	214	4.3	4.3	4.3								speed
S3	H	6	nSyb	OPN3-TS-ER	sATR	Control; Light on	UAS-OPN3-TS-ER/+ nSyb-Gal4/+	214	5.72	5.72	5.72	0.53	0.41	0.66	Delta-g				speed
S3	H	7	nSyb	OPN3-TS-ER	sATR	Test; Light off	nSyb-Gal4/UAS-OPN3-TS-ER	29	3.98	3.99	3.99								speed
S3	H	8	nSyb	OPN3-TS-ER	sATR	Test; Light on	nSyb-Gal4/UAS-OPN3-TS-ER	29	0.66	0.66	0.66	-3.05	-3.78	-2.42	Delta-g	-1.87	-2.12	-1.63	speed	Same as S3J
S6	A	1	elav	GtACR1	devATR	Control; Light off	UAS-GtACR1/+ elav-Gal4/+	98	5.31	5.31	5.31								speed
S6	A	2	elav	GtACR1	devATR	Control; Light on	UAS-GtACR1/+ elav-Gal4/+	98	6.76	6.76	6.76	0.5	0.27	0.72	Delta-g				speed
S6	A	3	elav	GtACR1	devATR	Test; Light off	elav-Gal4/+;;UAS-GtACR1/+	54	5.14	5.13	5.13								speed
S6	A	4	elav	GtACR1	devATR	Test; Light on	elav-Gal4/+;;UAS-GtACR1/+	54	0.41	0.41	0.41	-2.35	-2.72	-1.94	Delta-g	-2.39	-2.78	-2	speed
S6	A	5	elav	OPN3	sATR	Control; Light off	UAS-OPN3/+ elav-Gal4/+	104	4.54	4.55	4.55								speed
S6	A	6	elav	OPN3	sATR	Control; Light on	UAS-OPN3/+ elav-Gal4/+	104	6.81	6.81	6.81	0.65	0.36	0.87	Delta-g				speed
S6	A	7	elav	OPN3	sATR	Test; Light off	elav-Gal4/+;;UAS-OPN3/+	47	3.15	3.15	3.15								speed
S6	A	8	elav	OPN3	sATR	Test; Light on	elav-Gal4/+;;UAS-OPN3/+	47	1.62	1.63	1.63	-1.07	-1.69	-0.43	Delta-g	-1.28	-1.6	-0.93	speed	Same as S3A, S3J
S6	A	9	elav	OPN3	devATR	Control; Light off	UAS-OPN3/+ elav-Gal4/+	159	5.36	5.37	5.37								speed
S6	A	10	elav	OPN3	devATR	Control; Light on	UAS-OPN3/+ elav-Gal4/+	159	6.85	6.85	6.85	0.49	0.31	0.68	Delta-g				speed
S6	A	11	elav	OPN3	devATR	Test; Light off	elav-Gal4/+;;UAS-OPN3/+	43	8.25	8.24	8.24								speed
S6	A	12	elav	OPN3	devATR	Test; Light on	elav-Gal4/+;;UAS-OPN3/+	43	1.23	1.24	1.24	-4.89	-6.24	-3.53	Delta-g	-3.11	-3.39	-2.82	speed
S6	B	1	vGAT	OPN3	sATR	Control; Light off	UAS-OPN3/+ vGAT-Gal4/+	67	4.51	4.52	4.52								speed
S6	B	2	vGAT	OPN3	sATR	Control; Light on	UAS-OPN3/+ vGAT-Gal4/+	67	5.25	5.25	5.25	0.27	0.07	0.5	Delta-g				speed
S6	B	3	vGAT	OPN3	sATR	Test; Light off	vGAT-Gal4/+;UAS-OPN3/+	61	2.56	2.56	2.56								speed
S6	B	4	vGAT	OPN3	sATR	Test; Light on	vGAT-Gal4/+;UAS-OPN3/+	61	0.45	0.45	0.45	-2.34	-2.87	-1.85	Delta-g	-1.38	-1.69	-1.07	speed	Same as S3E, S3J
S6	B	5	vGAT	OPN3	devATR	Control; Light off	UAS-OPN3/+ vGAT-Gal4/+	86	6.49	6.49	6.49								speed
S6	B	6	vGAT	OPN3	devATR	Control; Light on	UAS-OPN3/+ vGAT-Gal4/+	86	7.38	7.38	7.38	0.32	0.09	0.53	Delta-g				speed
S6	B	7	vGAT	OPN3	devATR	Test; Light off	vGAT-Gal4/+;UAS-OPN3/+	40	5.12	5.11	5.11								speed
S6	B	8	vGAT	OPN3	devATR	Test; Light on	vGAT-Gal4/+;UAS-OPN3/+	40	0.6	0.6	0.6	-2.76	-3.31	-2.27	Delta-g	-2.19	-2.56	-1.82	speed
S6	C	1	jus	GtACR1	devATR	Control; Light off	UAS-GtACR1/+ jus-Gal4/+	81	4.92	4.93	4.93								speed
S6	C	2	jus	GtACR1	devATR	Control; Light on	UAS-GtACR1/+ jus-Gal4/+	81	6.49	6.49	6.49	0.54	0.28	0.82	Delta-g				speed
S6	C	3	jus	GtACR1	devATR	Test; Light off	jus-Gal4/UAS-GtACR1	109	4.26	4.26	4.26								speed
S6	C	4	jus	GtACR1	devATR	Test; Light on	jus-Gal4/UAS-GtACR1	109	0.88	0.88	0.88	-1.87	-2.16	-1.55	Delta-g	-2.14	-2.52	-1.76	speed
S6	C	5	jus	OPN3	sATR	Control; Light off	UAS-OPN3/+ jus-Gal4/+	54	2.91	2.92	2.92								speed
S6	C	6	jus	OPN3	sATR	Control; Light on	UAS-OPN3/+ jus-Gal4/+	54	4.24	4.25	4.25	0.61	0.33	0.87	Delta-g				speed
S6	C	7	jus	OPN3	sATR	Test; Light off	jus-Gal4/UAS-OPN3	62	2.31	2.32	2.32								speed
S6	C	8	jus	OPN3	sATR	Test; Light on	jus-Gal4/UAS-OPN3	62	1.65	1.66	1.66	-0.43	-0.68	-0.02	Delta-g	-1.08	-1.46	-0.69	speed	Same as S3C, S3J
S6	C	9	jus	OPN3	devATR	Control; Light off	UAS-OPN3/+ jus-Gal4/+	95	5.45	5.44	5.44								speed
S6	C	10	jus	OPN3	devATR	Control; Light on	UAS-OPN3/+ jus-Gal4/+	95	6.11	6.1	6.1	0.24	0.01	0.46	Delta-g				speed
S6	C	11	jus	OPN3	devATR	Test; Light off	jus-Gal4/UAS-OPN3	82	4.73	4.74	4.74								speed
S6	C	12	jus	OPN3	devATR	Test; Light on	jus-Gal4/UAS-OPN3	82	1.91	1.92	1.92	-1.52	-1.82	-1.2	Delta-g	-1.48	-1.85	-1.16	speed
S6	D	1	nSyb	OPN3	sATR	Control; Light off	UAS-OPN3/+ nSyb-Gal4/+	128	4.37	4.37	4.37								speed
S6	D	2	nSyb	OPN3	sATR	Control; Light on	UAS-OPN3/+ nSyb-Gal4/+	128	6.19	6.19	6.19	0.66	0.5	0.82	Delta-g				speed
S6	D	3	nSyb	OPN3	sATR	Test; Light off	nSyb-Gal4/UAS-OPN3	42	3.79	3.89	3.9								speed
S6	D	4	nSyb	OPN3	sATR	Test; Light on	nSyb-Gal4/UAS-OPN3	42	2.88	2.91	2.91	-0.22	-0.52	0.27	Delta-g	-0.87	-1.44	-0.33	speed	Same as S3G, S3J
S6	D	5	nSyb	OPN3	devATR	Control; Light off	UAS-OPN3/+ nSyb-Gal4/+	83	4.96	4.96	4.96								speed
S6	D	6	nSyb	OPN3	devATR	Control; Light on	UAS-OPN3/+ nSyb-Gal4/+	83	6.76	6.76	6.76	0.59	0.29	0.88	Delta-g				speed
S6	D	7	nSyb	OPN3	devATR	Test; Light off	nSyb-Gal4/UAS-OPN3	49	4.02	4.07	4.07								speed
S6	D	8	nSyb	OPN3	devATR	Test; Light on	nSyb-Gal4/UAS-OPN3	49	0.96	1	1	-1.04	-1.76	-0.54	Delta-g	-1.63	-2.04	-1.25	speed
S6	E	1	vGlut	OPN3	sATR	Control; Light off	UAS-OPN3/+ vGlut-Gal4+	82	3.81	3.82	3.82								speed
S6	E	2	vGlut	OPN3	sATR	Control; Light on	UAS-OPN3/+ vGlut-Gal4+	82	5.5	5.51	5.51	0.67	0.43	0.9	Delta-g				speed
S6	E	3	vGlut	OPN3	sATR	Test; Light off	vGlut-Gal4+;;UAS-OPN3/+	130	3.77	3.8	3.8								speed
S6	E	4	vGlut	OPN3	sATR	Test; Light on	vGlut-Gal4+;;UAS-OPN3/+	130	0.49	0.49	0.49	-1.09	-2.21	-0.73	Delta-g	-1.76	-2.14	-1.5	speed
S6	E	5	vGlut	GtACR1	devATR	Control; Light off	UAS-GtACR1/+ vGlut-Gal4+	68	5.39	5.39	5.39								speed
S6	E	6	vGlut	GtACR1	devATR	Control; Light on	UAS-GtACR1/+ vGlut-Gal4+	68	7.08	7.07	7.07	0.56	0.25	0.88	Delta-g				speed
S6	E	7	vGlut	GtACR1	devATR	Test; Light off	vGlut-Gal4+;;UAS-GtACR1/+	59	3.88	3.9	3.9								speed
S6	E	8	vGlut	GtACR1	devATR	Test; Light on	vGlut-Gal4+;;UAS-GtACR1/+	59	0.31	0.31	0.31	-1.66	-2.09	-1.22	Delta-g	-2.02	-2.51	-1.57	speed
S6	E	9	vGlut	OPN3	devATR	Control; Light off	UAS-OPN3/+ vGlut-Gal4+	82	5.92	5.92	5.93								speed
S6	E	10	vGlut	OPN3	devATR	Control; Light on	UAS-OPN3/+ vGlut-Gal4+	82	6.54	6.54	6.54	0.22	-0.04	0.47	Delta-g				speed
S6	E	11	vGlut	OPN3	devATR	Test; Light off	vGlut-Gal4+;;UAS-OPN3/+	35	4.1	4.1	4.11								speed
S6	E	12	vGlut	OPN3	devATR	Test; Light on	vGlut-Gal4+;;UAS-OPN3/+	35	0.63	0.63	0.63	-2.36	-2.9	-1.83	Delta-g	-1.67	-2.07	-1.25	speed
S7	C	1	OK371	GtACR1	sATR	Control; Light off	UAS-GtACR1/+ OK371-Gal4/+	127	59.48	59.51	59.51								height
S7	C	2	OK371	GtACR1	sATR	Control; Light on	UAS-GtACR1/+ OK371-Gal4/+	127	56.51	56.46	56.47	-0.16	-0.35	0.03	Delta-g				height
S7	C	3	OK371	GtACR1	sATR	Test; Light off	OK371-Gal4/+; UAS-GtACR1/+	55	57.74	57.69	57.7								height
S7	C	4	OK371	GtACR1	sATR	Test; Light on	OK371-Gal4/+;UAS-GtACR1/+	55	3.37	3.48	3.49	-3.69	-4.34	-3.01	Delta-g	-3.01	-3.37	-2.66	height	Same as S3G
S7	C	5	OK371	GtACR1	devATR	Control; Light off	UAS-GtACR1/+ OK371-Gal4/+	52	63.35	63.28	63.28								height
S7	C	6	OK371	GtACR1	devATR	Control; Light on	UAS-GtACR1/+ OK371-Gal4/+	52	51.46	51.41	51.41	-0.91	-1.26	-0.55	Delta-g				height
S7	C	7	OK371	GtACR1	devATR	Test; Light off	OK371-Gal4/+;UAS-GtACR1/+	43	71.18	71.17	71.17								height
S7	C	8	OK371	GtACR1	devATR	Test; Light on	OK371-Gal4/+;UAS-GtACR1/+	43	1.06	1.06	1.06	-13.13	-16.86	-8.46	Delta-g	-5.72	-6.17	-5.22	height	Same as S3G
S7	D	1	OK371	GtACR1	sATR	Control; Light off	UAS-GtACR1/+ OK371-Gal4/+	127	2.67	2.68	2.68								speed
S7	D	2	OK371	GtACR1	sATR	Control; Light on	UAS-GtACR1/+ OK371-Gal4/+	127	4.62	4.62	4.62	0.94	0.77	1.1	Delta-g				speed
S7	D	3	OK371	GtACR1	sATR	Test; Light off	OK371-Gal4/+;UAS-GtACR1/+	55	2.35	2.35	2.35								speed
S7	D	4	OK371	GtACR1	sATR	Test; Light on	OK371-Gal4/+;UAS-GtACR1/+	55	0.39	0.39	0.39	-2.73	-3.22	-2.29	Delta-g	-2.22	-2.45	-1.98	speed	Same as S3H
S7	D	5	OK371	GtACR1	devATR	Control; Light off	UAS-GtACR1/+ OK371-Gal4/+	51	4.53	4.54	4.54								speed
S7	D	6	OK371	GtACR1	devATR	Control; Light on	UAS-GtACR1/+ OK371-Gal4/+	51	8.2	8.2	8.2	1.18	0.73	1.61	Delta-g				speed
S7	D	7	OK371	GtACR1	devATR	Test; Light off	OK371-Gal4/+;UAS-GtACR1/+	43	4.81	4.82	4.82								speed
S7	D	8	OK371	GtACR1	devATR	Test; Light on	OK371-Gal4/+;UAS-GtACR1/+	43	0.25	0.25	0.25	-3.64	-4.23	-3.03	Delta-g	-3.44	-3.91	-2.97	speed	Same as S3H
S7	E	1	OK371	OPN3	sATR	Control; Light off	UAS-OPN3/+ OK371-Gal4/+	197	59.08	59.06	59.06								height
S7	E	2	OK371	OPN3	sATR	Control; Light on	UAS-OPN3/+ OK371-Gal4/+	197	50.66	50.63	50.64	-0.48	-0.64	-0.33	Delta-g				height
S7	E	3	OK371	OPN3	sATR	Test; Light off	OK371-Gal4/+;UAS-OPN3/+	219	64.89	64.85	64.85								height
S7	E	4	OK371	OPN3	sATR	Test; Light on	OK371-Gal4/+;UAS-OPN3/+	219	55.64	55.61	55.61	-0.45	-0.58	-0.33	Delta-g	-0.04	-0.24	0.15	height	Same as S3G
S7	E	5	OK371	OPN3	devATR	Control; Light off	UAS-OPN3/+ OK371-Gal4/+	79	61.51	61.5	61.5								height
S7	E	6	OK371	OPN3	devATR	Control; Light on	UAS-OPN3/+ OK371-Gal4/+	79	54.45	54.43	54.43	-0.5	-0.79	-0.21	Delta-g				height
S7	E	7	OK371	OPN3	devATR	Test; Light off	OK371-Gal4/+;UAS-OPN3/+	51	68.96	68.9	68.9								height
S7	E	8	OK371	OPN3	devATR	Test; Light on	OK371-Gal4/+;UAS-OPN3/+	51	58.6	58.51	58.52	-0.69	-1.02	-0.35	Delta-g	-0.23	-0.69	0.22	height	Same as S3G
S7	F	1	OK371	OPN3	sATR	Control; Light off	UAS-OPN3/+ OK371-Gal4/+	197	3.83	3.84	3.84								speed
S7	F	2	OK371	OPN3	sATR	Control; Light on	UAS-OPN3/+ OK371-Gal4/+	197	5.55	5.55	5.56	0.51	0.26	0.69	Delta-g				speed
S7	F	3	OK371	OPN3	sATR	Test; Light off	OK371-Gal4/+;UAS-OPN3/+	219	3.15	3.16	3.16								speed
S7	F	4	OK371	OPN3	sATR	Test; Light on	OK371-Gal4/+;UAS-OPN3/+	219	2.35	2.35	2.35	-0.41	-0.55	-0.23	Delta-g	-0.93	-1.16	-0.68	speed	Same as S3H
S7	F	5	OK371	OPN3	devATR	Control; Light off	UAS-OPN3/+ OK371-Gal4/+	79	5.21	5.21	5.21								speed
S7	F	6	OK371	OPN3	devATR	Control; Light on	UAS-OPN3/+ OK371-Gal4/+	79	7.26	7.27	7.27	0.67	0.37	0.96	Delta-g				speed
S7	F	7	OK371	OPN3	devATR	Test; Light off	OK371-Gal4/+;UAS-OPN3/+	51	3.86	3.86	3.86								speed
S7	F	8	OK371	OPN3	devATR	Test; Light on	OK371-Gal4/+;UAS-OPN3/+	51	1.66	1.66	1.66	-1.3	-1.6	-0.96	Delta-g	-1.64	-2.03	-1.27	speed	Same as S3H

### Sheet: Trumelan Assay
Main Figure
Figure	Panel	Column	Driver	Responder	Food	Variation	Group	Phase	Genotype	Sample Size	Mean	Mean_CI_low	Mean_CI_high	Effect Size	Effect Size_CI_low	Effect Size_CI_high	Delta Object	Metric
5	F	1	elav	OPN3	devATR	Intensity	Control	No Light	UAS-OPN3/+ elav-Gal4/+	11	4.4	4.41	4.41					speed
5	F	2	elav	OPN3	devATR	Intensity	Test	No Light	elav-Gal4/+;;UAS-OPN3/+	34	3.42	3.4	3.4	-0.5	-1.07	0.07	Hedges' g	speed
5	F	3	elav	OPN3	devATR	Intensity	Test	Quarter	elav-Gal4/+;;UAS-OPN3/+	58	1.86	1.86	1.86	-1.84	-2.63	-1.01	Hedges' g	speed
5	F	4	elav	OPN3	devATR	Intensity	Test	Half	elav-Gal4/+;;UAS-OPN3/+	46	1.27	1.28	1.28	-2.72	-3.51	-1.43	Hedges' g	speed
5	F	5	elav	OPN3	devATR	Intensity	Test	Full	elav-Gal4/+;;UAS-OPN3/+	44	1.19	1.19	1.19	-2.65	-3.65	-1.32	Hedges' g	speed
5	G	1	elav	OPN3	devATR	Duration	Control	0s	UAS-OPN3/+ elav-Gal4/+	11	4.01	3.98	3.98					speed
5	G	2	elav	OPN3	devATR	Duration	Test	0s	elav-Gal4/+;;UAS-OPN3/+	34	2.77	2.77	2.77	-0.61	-1.31	0.15	Hedges' g	speed
5	G	3	elav	OPN3	devATR	Duration	Test	5s	elav-Gal4/+;;UAS-OPN3/+	45	1.05	1.06	1.06	-2.41	-3.98	-1	Hedges' g	speed
5	G	4	elav	OPN3	devATR	Duration	Test	30s	elav-Gal4/+;;UAS-OPN3/+	47	0.32	0.32	0.32	-3.92	-7.19	-1.82	Hedges' g	speed
5	G	5	elav	OPN3	devATR	Duration	Test	60s	elav-Gal4/+;;UAS-OPN3/+	40	0.6	0.6	0.6	-3.11	-5.23	-1.49	Hedges' g	speed
Supplementary Figures
S11	C	1	elav	OPN3	devATR	Intensity	Control	No Light	UAS-OPN3/+ elav-Gal4/+	11	2.64	2.64	2.64					activitylevel
S11	C	2	elav	OPN3	devATR	Intensity	Test	No Light	elav-Gal4/+;;UAS-OPN3/+	34	2.38	2.37	2.37	-0.39	-0.72	0.09	Hedges' g	activitylevel
S11	C	3	elav	OPN3	devATR	Intensity	Test	Quarter	elav-Gal4/+;;UAS-OPN3/+	58	2.02	2.02	2.02	-1.05	-1.39	-0.62	Hedges' g	activitylevel
S11	C	4	elav	OPN3	devATR	Intensity	Test	Half	elav-Gal4/+;;UAS-OPN3/+	46	1.87	1.88	1.88	-1.48	-1.95	-0.95	Hedges' g	activitylevel
S11	C	5	elav	OPN3	devATR	Intensity	Test	Full	elav-Gal4/+;;UAS-OPN3/+	44	2.08	2.08	2.08	-1.19	-1.64	-0.57	Hedges' g	activitylevel
S11	D	1	elav	OPN3	devATR	Duration	Control	0s	UAS-OPN3/+ elav-Gal4/+	11	2.31	2.29	2.29					activitylevel
S11	D	2	elav	OPN3	devATR	Duration	Test	0s	elav-Gal4/+;;UAS-OPN3/+	34	2.04	2.04	2.04	-0.31	-0.82	0.51	Hedges' g	activitylevel
S11	D	3	elav	OPN3	devATR	Duration	Test	5s	elav-Gal4/+;;UAS-OPN3/+	45	2.02	2.02	2.02	-0.53	-1.4	0.67	Hedges' g	activitylevel
S11	D	4	elav	OPN3	devATR	Duration	Test	30s	elav-Gal4/+;;UAS-OPN3/+	47	1.01	1.01	1.01	-2.17	-3.2	-0.68	Hedges' g	activitylevel
S11	D	5	elav	OPN3	devATR	Duration	Test	60s	elav-Gal4/+;;UAS-OPN3/+	40	1.35	1.35	1.35	-1.6	-2.56	-0.24	Hedges' g	activitylevel
S12	B	1	vGAT	OPN3	devATR	Intensity	Control	No Light	UAS-OPN3/+ vGAT-Gal4/+	11	4.4	4.41	4.41					speed
S12	B	2	vGAT	OPN3	devATR	Intensity	Test	No Light	vGAT-Gal4/+;UAS-OPN3/+	42	1.97	1.98	1.98	-1.46	-2.2	-0.72	Hedges' g	speed
S12	B	3	vGAT	OPN3	devATR	Intensity	Test	Quarter	vGAT-Gal4/+;UAS-OPN3/+	48	0.51	0.51	0.51	-4.63	-6.21	-2.5	Hedges' g	speed
S12	B	4	vGAT	OPN3	devATR	Intensity	Test	Half	vGAT-Gal4/+;UAS-OPN3/+	29	0.14	0.15	0.15	-5.02	-7.54	-2.59	Hedges' g	speed
S12	B	5	vGAT	OPN3	devATR	Intensity	Test	Full	vGAT-Gal4/+;UAS-OPN3/+	45	0.09	0.09	0.09	-6.28	-9.58	-3.24	Hedges' g	speed
S12	B	6	vGAT	OPN3	devATR	Intensity	Control	No Light	UAS-OPN3/+ vGAT-Gal4/+	11	2.64	2.64	2.64					activitylevel
S12	B	7	vGAT	OPN3	devATR	Intensity	Test	No Light	vGAT-Gal4/+;UAS-OPN3/+	42	1.81	1.81	1.81	-1.06	-1.41	-0.68	Hedges' g	activitylevel
S12	B	8	vGAT	OPN3	devATR	Intensity	Test	Quarter	vGAT-Gal4/+;UAS-OPN3/+	48	0.91	0.91	0.91	-2.32	-2.76	-1.8	Hedges' g	activitylevel
S12	B	9	vGAT	OPN3	devATR	Intensity	Test	Half	vGAT-Gal4/+;UAS-OPN3/+	29	0.16	0.16	0.16	-6.2	-14.69	-3.34	Hedges' g	activitylevel
S12	B	10	vGAT	OPN3	devATR	Intensity	Test	Full	vGAT-Gal4/+;UAS-OPN3/+	45	0.05	0.05	0.05	-15.05	-26.12	-8.21	Hedges' g	activitylevel
S12	D	1	vGAT	OPN3	devATR	Duration	Control	0s	UAS-OPN3/+ vGAT-Gal4/+	11	4.01	3.98	3.98					speed
S12	D	2	vGAT	OPN3	devATR	Duration	Test	0s	vGAT-Gal4/+;UAS-OPN3/+	42	1.59	1.61	1.61	-1.38	-2.29	-0.49	Hedges' g	speed
S12	D	3	vGAT	OPN3	devATR	Duration	Test	5s	vGAT-Gal4/+;UAS-OPN3/+	45	0.16	0.16	0.16	-3.89	-6.92	-1.87	Hedges' g	speed
S12	D	4	vGAT	OPN3	devATR	Duration	Test	30s	vGAT-Gal4/+;UAS-OPN3/+	12	0.04	0.05	0.05	-2.6	-4.94	-1.27	Hedges' g	speed
S12	D	5	vGAT	OPN3	devATR	Duration	Test	60s	vGAT-Gal4/+;UAS-OPN3/+	38	0.05	0.05	0.05	-3.97	-7.25	-1.99	Hedges' g	speed
S12	D	6	vGAT	OPN3	devATR	Duration	Control	0s	UAS-OPN3/+ vGAT-Gal4/+	11	2.31	2.29	2.29					activitylevel
S12	D	7	vGAT	OPN3	devATR	Duration	Test	0s	vGAT-Gal4/+;UAS-OPN3/+	42	1.53	1.54	1.54	-0.79	-1.27	-0.02	Hedges' g	activitylevel
S12	D	8	vGAT	OPN3	devATR	Duration	Test	5s	vGAT-Gal4/+;UAS-OPN3/+	45	0.09	0.1	0.1	-4.86	-9.14	-2.14	Hedges' g	activitylevel
S12	D	9	vGAT	OPN3	devATR	Duration	Test	30s	vGAT-Gal4/+;UAS-OPN3/+	12	0.03	0.03	0.03	-4.03	-8.88	-1.46	Hedges' g	activitylevel
S12	D	10	vGAT	OPN3	devATR	Duration	Test	60s	vGAT-Gal4/+;UAS-OPN3/+	38	0.03	0.03	0.03	-6.15	-13.38	-2.32	Hedges' g	activitylevel

### Sheet: MOT Assay
Main Figures
Figure	Panel	Column	Epoch/Condition	Genotype	Mean [SD]	SD [low, high]	Delta object	Effect size	95% CI [low, high]	Food	Notes
4	C	1	Bias	Th-Gal4/+ UAS-GtACR1/+	+0.218	[-0.351, +0.787]	-	-	-	sATR
4	C	2	Agitation test	Th-Gal4/+ UAS-GtACR1/+	-0.551	[-0.967, -0.135]	ΔPI	-0.769	[-0.997, -0.500]	sATR
4	C	3	Bias	UAS-GtACR1/+;Th-Gal4/+	+0.045	[-0.399, +0.489]	-	-	-	sATR
4	C	4	Agitation test	UAS-GtACR1/+;Th-Gal4/+	-0.146	[-0.521, +0.230]	ΔPI	-0.191	[-0.355, -0.032]	sATR
4	C	5	-	-	-	-	ΔΔPI	+0.579	[+0.285, +0.874]	-
4	D	1	Bias	Th-Gal4/+ UAS-OPN3/+	+0.107	[-0.419, +0.632]	-	-	-	sATR
4	D	2	Agitation test	Th-Gal4/+ UAS-OPN3/+	-0.479	[-0.923, -0.035]	ΔPI	-0.586	[-0.804, -0.373]	sATR
4	D	3	Bias	UAS-OPN3/+;Th-Gal4/+	+0.008	[-0.451, +0.467]	-	-	-	sATR
4	D	4	Agitation test	UAS-OPN3/+;Th-Gal4/+	+0.040	[-0.376, +0.456]	ΔPI	+0.032	[-0.131, +0.211]	sATR
4	D	5	-	-	-	-	ΔΔPI	+0.618	[+0.348, +0.894]	-
4	E	1	GtACR1;no light	UAS-GtACR1/+;Th-Gal4/+	-	-	% learning	0.681	[37.92, 98.29]	sATR
4	E	2	GtACR1;light	UAS-GtACR1/+;Th-Gal4/+	-	-	% learning	0.2471	[2.83, 46.60]	sATR
4	E	3	OPN3;no light	UAS-GtACR1/+;Th-Gal4/+	-	-	% learning	0.6797	[43.83, 92.11]	sATR
4	E	4	OPN3;light	UAS-GtACR1/+;Th-Gal4/+	-	-	% learning	-0.0561	[-34.42, 23.20]	sATR
4	E	5	GtACR1;no light	UAS-GtACR1/+;Th-p65ADZp,R22B12-ZpGDBD/+	-	-	% learning	0.6161	[0.62, 122.61]	sATR
4	E	6	GtACR1;light	UAS-GtACR1/+;Th-p65ADZp,R22B12-ZpGDBD/+	-	-	% learning	0.2621	[-17.02, 69.43]	sATR
4	E	7	OPN3;no light	UAS-OPN3/+;Th-p65ADZp,R22B12-ZpGDBD/+	-	-	% learning	1.0997	[38.04, 181.91]	sATR
4	E	8	OPN3;light	UAS-OPN3/+;Th-p65ADZp,R22B12-ZpGDBD/+	-	-	% learning	0.2669	[1.74, 51.65]	sATR
4	E	9	GtACR1;no light	UAS-GtACR1/+;MB247-Gal4/+	-	-	% learning	0.7684	[43.33, 110.35]	sATR
4	E	10	GtACR1;light	UAS-GtACR1/+;MB247-Gal4/+	-	-	% learning	-0.305	[-91.57, 30.56]	sATR
4	E	11	OPN3;no light	UAS-OPN3/+;MB247-Gal4/+	-	-	% learning	1.4422	[98.63, 189.81]	sATR
4	E	12	OPN3;light	UAS-OPN3/+;MB247-Gal4/+	-	-	% learning	0.2453	[-0.09, 49.16]	sATR
4	G	1	0 s	UAS-OPN3/+;Th-p65ADZp,R22B12-ZpGDBD/+	-	-	% learning	1.0997	[38.04, 181.91]	sATR	Same as 4E column 7
4	G	2	1 s	UAS-OPN3/+;Th-p65ADZp,R22B12-ZpGDBD/+	-	-	% learning	0.4779	[18.64 , 76.95]	sATR
4	G	3	3 s	UAS-OPN3/+;Th-p65ADZp,R22B12-ZpGDBD/+	-	-	% learning	0.4875	[-10.25, 107.75]	sATR
4	G	4	5 s	UAS-OPN3/+;Th-p65ADZp,R22B12-ZpGDBD/+	-	-	% learning	0.041	[-28.29, 36.48]	sATR
4	G	5	10 s	UAS-OPN3/+;Th-p65ADZp,R22B12-ZpGDBD/+	-	-	% learning	0.0798	[-22.80, 38.76]	sATR
4	G	6	Continuous	UAS-OPN3/+;Th-p65ADZp,R22B12-ZpGDBD/+	-	-	% learning	0.2669	[1.74, 51.65]	sATR	Same as 4E column 8
4	H	1	OPN3;5s light	UAS-OPN3/+;Th-Gal4/+	-	-	% learning	0.5467	[13.52, 95.82]	sATR
4	H	2	OPN3;5s light	UAS-OPN3/+;Th-Gal4/+	-	-	% learning	0.199	[0.16, 39.65]	devATR
4	H	3	OPN3;continuous	UAS-OPN3/+;Th-Gal4/+	-	-	% learning	-0.0561	[-34.42, 23.20]	sATR	Same as 4E column 4
4	H	4	OPN3;5s light	UAS-OPN3/+;MB247-Gal4/+	-	-	% learning	0.6443	[27.63, 101.23]	sATR
4	H	5	OPN3;5s light	UAS-OPN3/+;MB247-Gal4/+	-	-	% learning	0.2411	[-10.53, 58.74]	devATR
4	H	6	OPN3;continuous	UAS-OPN3/+;MB247-Gal4/+	-	-	% learning	0.2453	[-0.09, 49.16]	sATR	Same as 4E column 12
Supplementary Figures
Figure	Panel	Column	Epoch/Condition	Genotype	Mean [SD]	SD [low, high]	Delta object	Effect size	95% CI [low, high]		Notes
S8	A	1	Bias	Th-Gal4/+ UAS-GtACR1/+	+0.206	[-0.352, +0.765]	-	-	-	sATR
S8	A	2	Agitation test	Th-Gal4/+ UAS-GtACR1/+	-0.473	[-0.872, -0.073]	ΔPI	-0.679	[-0.878, -0.500]	sATR
S8	A	3	Bias	UAS-GtACR1/+;Th-Gal4/+	+0.150	[-0.370, +0.670]	-	-	-	sATR
S8	A	4	Agitation test	UAS-GtACR1/+;Th-Gal4/+	-0.313	[-0.699, +0.073]	ΔPI	-0.463	[-0.662, -0.245]	sATR
S8	A	5	-	-	-	-	ΔΔPI	+0.216	[-0.057, +0.508]	-
S8	B	1	Bias	Th-Gal4/+ UAS-OPN3/+	+0.223	[-0.292, +0.739]	-	-	-	sATR
S8	B	2	Agitation test	Th-Gal4/+ UAS-OPN3/+	-0.465	[-0.802, -0.127]	ΔPI	-0.688	[-0.871, -0.516]	sATR
S8	B	3	Bias	UAS-OPN3/+;Th-Gal4/+	+0.146	[-0.309, +0.601]	-	-	-	sATR
S8	B	4	Agitation test	UAS-OPN3/+;Th-Gal4/+	-0.321	[-0.654, +0.012]	ΔPI	-0.467	[-0.628, -0.298]	sATR
S8	B	5	-	-	-	-	ΔΔPI	+0.221	[-0.011, +0.472]	-
S8	C	1	Bias	Th-p65ADZp,R22B12-ZpGDBD/+ UAS-GtACR1/+	+0.044	[-0.453, +0.542]	-	-	-	sATR
S8	C	2	Agitation test	Th-p65ADZp,R22B12-ZpGDBD/+ UAS-GtACR1/+	-0.458	[-0.831, -0.084]	ΔPI	-0.502	[-0.673, -0.280]	sATR
S8	C	3	Bias	UAS-GtACR1/+;Th-p65ADZp,R22B12-ZpGDBD/+	+0.006	[-0.530, +0.541]	-	-	-	sATR
S8	C	4	Agitation test	UAS-GtACR1/+;Th-p65ADZp,R22B12-ZpGDBD/+	-0.288	[-0.726, +0.149]	ΔPI	-0.294	[-0.492, -0.082]	sATR
S8	C	5	-	-	-	-	ΔΔPI	+0.208	[-0.079, +0.494]	-
S8	D	1	Bias	Th-p65ADZp,R22B12-ZpGDBD/+ UAS-GtACR1/+	+0.208	[-0.330, +0.745]	-	-	-	sATR
S8	D	2	Agitation test	Th-p65ADZp,R22B12-ZpGDBD/+ UAS-GtACR1/+	-0.348	[-0.789, +0.092]	ΔPI	-0.556	[-0.793, -0.325]	sATR
S8	D	3	Bias	UAS-GtACR1/+;Th-p65ADZp,R22B12-ZpGDBD/+	+0.219	[-0.350, +0.789]	-	-	-	sATR
S8	D	4	Agitation test	UAS-GtACR1/+;Th-p65ADZp,R22B12-ZpGDBD/+	+0.081	[-0.388, +0.550]	ΔPI	-0.139	[-0.343, +0.042]	sATR
S8	D	5	-	-	-	-	ΔΔPI	+0.417	[+0.113, +0.720]	-
S8	E	1	Bias	Th-p65ADZp,R22B12-ZpGDBD/+ UAS-OPN3/+	+0.102	[-0.419, +0.624]	-	-	-	sATR
S8	E	2	Agitation test	Th-p65ADZp,R22B12-ZpGDBD/+ UAS-OPN3/+	-0.471	[-0.888, -0.053]	ΔPI	-0.573	[-0.769, -0.357]	sATR
S8	E	3	Bias	UAS-OPN3/+;Th-p65ADZp,R22B12-ZpGDBD/+	+0.117	[-0.390, +0.625]	-	-	-	sATR
S8	E	4	Agitation test	UAS-OPN3/+;Th-p65ADZp,R22B12-ZpGDBD/+	-0.492	[-0.900, -0.083]	ΔPI	-0.609	[-0.812, -0.391]	sATR
S8	E	5	-	-	-	-	ΔΔPI	-0.036	[-0.349, +0.250]	-
S8	F	1	Bias	Th-p65ADZp,R22B12-ZpGDBD/+ UAS-OPN3/+	+0.210	[-0.356, +0.776]	-	-	-	sATR
S8	F	2	Agitation test	Th-p65ADZp,R22B12-ZpGDBD/+ UAS-OPN3/+	-0.627	[-0.969, -0.286]	ΔPI	-0.838	[-1.041, -0.633]	sATR
S8	F	3	Bias	UAS-OPN3/+;Th-p65ADZp,R22B12-ZpGDBD/+	+0.083	[-0.483, +0.649]	-	-	-	sATR
S8	F	4	Agitation test	UAS-OPN3/+;Th-p65ADZp,R22B12-ZpGDBD/+	-0.138	[-0.788, +0.512]	ΔPI	-0.221	[-0.400, -0.027]	sATR
S8	F	5	-	-	-	-	ΔΔPI	+0.617	[+0.336, +0.906]	-
S8	G	1	Bias	MB247-Gal4/+ UAS-GtACR1/+	+0.013	[-0.512, +0.537]	-	-	-	sATR
S8	G	2	Agitation test	MB247-Gal4/+ UAS-GtACR1/+	-0.587	[-0.881, -0.293]	ΔPI	-0.600	[-0.776, -0.417]	sATR
S8	G	3	Bias	UAS-GtACR1/+;MB247-Gal4/+	+0.076	[-0.450, +0.602]	-	-	-	sATR
S8	G	4	Agitation test	UAS-GtACR1/+;MB247-Gal4/+	-0.385	[-0.775, +0.004]	ΔPI	-0.461	[-0.653, -0.250]	sATR
S8	G	5	-	-	-	-	ΔΔPI	+0.139	[-0.125, +0.417]	-
S8	H	1	Bias	MB247-Gal4/+ UAS-GtACR1/+	-0.021	[-0.673, +0.631]	-	-	-	sATR
S8	H	2	Agitation test	MB247-Gal4/+ UAS-GtACR1/+	-0.393	[-0.768, -0.019]	ΔPI	-0.372	[-0.614, -0.132]	sATR
S8	H	3	Bias	UAS-GtACR1/+;MB247-Gal4/+	+0.064	[-0.417, +0.544]	-	-	-	sATR
S8	H	4	Agitation test	UAS-GtACR1/+;MB247-Gal4/+	+0.175	[-0.368, +0.718]	ΔPI	+0.111	[-0.110, +0.331]	sATR
S8	H	5	-	-	-	-	ΔΔPI	+0.483	[+0.156, +0.794]	-
S8	I	1	Bias	MB247-Gal4/+ UAS-OPN3/+	-0.110	[-0.659, +0.438]	-	-	-	sATR
S8	I	2	Agitation test	MB247-Gal4/+ UAS-OPN3/+	-0.528	[-0.934, -0.122]	ΔPI	-0.418	[-0.603, -0.224]	sATR
S8	I	3	Bias	UAS-OPN3/+;MB247-Gal4/+	+0.177	[-0.391, +0.744]	-	-	-	sATR
S8	I	4	Agitation test	UAS-OPN3/+;MB247-Gal4/+	-0.426	[-0.854, +0.003]	ΔPI	-0.603	[-0.787, -0.400]	sATR
S8	I	5	-	-	-	-	ΔΔPI	-0.185	[-0.456, +0.094]	-
S8	J	1	Bias	MB247-Gal4/+ UAS-OPN3/+	-0.003	[-0.516, +0.510]	-	-	-	sATR
S8	J	2	Agitation test	MB247-Gal4/+ UAS-OPN3/+	-0.573	[-0.947, -0.200]	ΔPI	-0.571	[-0.773, -0.369]	sATR
S8	J	3	Bias	UAS-OPN3/+;MB247-Gal4/+	+0.025	[-0.383, +0.432]	-	-	-	sATR
S8	J	4	Agitation test	UAS-OPN3/+;MB247-Gal4/+	-0.115	[-0.572, +0.342]	ΔPI	-0.140	[-0.287, -0.008]	sATR
S8	J	5	-	-	-	-	ΔΔPI	+0.431	[+0.192, +0.678]	-
S8	K	1	GtACR1;no light	UAS-GtACR1/+;Th-Gal4/+	-	-	ΔΔPI	+0.216	[-0.057, +0.508]	sATR	Same as S6A column 5
S8	K	2	GtACR1;light	UAS-GtACR1/+;Th-Gal4/+	-	-	ΔΔPI	+0.579	[+0.285, +0.874]	sATR	Same as 4C column 5
S8	K	3	OPN3;no light	UAS-OPN3/+;Th-Gal4/+	-	-	ΔΔPI	+0.221	[-0.011, +0.472]	sATR	Same as S6B column 5
S8	K	4	OPN3;light	UAS-OPN3/+;Th-Gal4/+	-	-	ΔΔPI	+0.618	[+0.348, +0.894]	sATR	Same as 4D column 5
S8	K	5	GtACR1;no light	UAS-GtACR1/+;Th-p65ADZp,R22B12-ZpGDBD/+	-	-	ΔΔPI	+0.208	[-0.079, +0.494]	sATR	Same as S6C column 5
S8	K	6	GtACR1;light	UAS-GtACR1/+;Th-p65ADZp,R22B12-ZpGDBD/+	-	-	ΔΔPI	+0.417	[+0.113, +0.720]	sATR	Same as S6D column 5
S8	K	7	OPN3;no light	UAS-OPN3/+;Th-p65ADZp,R22B12-ZpGDBD/+	-	-	ΔΔPI	-0.036	[-0.349, +0.250]	sATR	Same as S6E column 5
S8	K	8	OPN3;light	UAS-OPN3/+;Th-p65ADZp,R22B12-ZpGDBD/+	-	-	ΔΔPI	+0.617	[+0.336, +0.906]	sATR	Same as S6F column 5
S8	K	9	GtACR1;no light	UAS-GtACR1/+;MB247-Gal4/+	-	-	ΔΔPI	+0.139	[-0.140, +0.409]	sATR	Same as S6G column 5
S8	K	10	GtACR1;light	UAS-GtACR1/+;MB247-Gal4/+	-	-	ΔΔPI	+0.483	[+0.151, +0.802]	sATR	Same as S6H column 5
S8	K	11	OPN3;no light	UAS-OPN3/+;MB247-Gal4/+	-	-	ΔΔPI	-0.185	[-0.453, +0.087]	sATR	Same as S6I column 5
S8	K	12	OPN3;light	UAS-OPN3/+;MB247-Gal4/+	-	-	ΔΔPI	+0.431	[+0.180, +0.676]	sATR	Same as S6J column 5
S9	A	1	Bias	Th-p65ADZp,R22B12-ZpGDBD/+ UAS-OPN3/+	+0.234	[-0.291, +0.759]	-	-	-	sATR
S9	A	2	Agitation test	Th-p65ADZp,R22B12-ZpGDBD/+ UAS-OPN3/+	-0.622	[-0.877, -0.367]	ΔPI	-0.856	[-1.018, -0.682]	sATR
S9	A	3	Bias	UAS-OPN3/+;Th-p65ADZp,R22B12-ZpGDBD/+	+0.084	[-0.372, +0.541]	-	-	-	sATR
S9	A	4	Agitation test	UAS-OPN3/+;Th-p65ADZp,R22B12-ZpGDBD/+	-0.321	[-0.762, +0.120]	ΔPI	-0.405	[-0.618, -0.194]	sATR
S9	A	5	-	-	-	-	ΔΔPI	+0.451	[+0.178, +0.717]	-
S9	B	1	Bias	Th-p65ADZp,R22B12-ZpGDBD/+ UAS-OPN3/+	+0.022	[-0.594, +0.638]	-	-	-	sATR
S9	B	2	Agitation test	Th-p65ADZp,R22B12-ZpGDBD/+ UAS-OPN3/+	-0.556	[-0.965, -0.147]	ΔPI	-0.579	[-0.779, -0.350]	sATR
S9	B	3	Bias	UAS-OPN3/+;Th-p65ADZp,R22B12-ZpGDBD/+	+0.116	[-0.443, +0.674]	-	-	-	sATR
S9	B	4	Agitation test	UAS-OPN3/+;Th-p65ADZp,R22B12-ZpGDBD/+	-0.154	[-0.784, +0.477]	ΔPI	-0.269	[-0.536, -0.022]	sATR
S9	B	5	-	-	-	-	ΔΔPI	+0.309	[-0.032, +0.635]	-
S9	C	1	Bias	Th-p65ADZp,R22B12-ZpGDBD/+ UAS-OPN3/+	+0.332	[-0.228, +0.892]	-	-	-	sATR
S9	C	2	Agitation test	Th-p65ADZp,R22B12-ZpGDBD/+ UAS-OPN3/+	-0.440	[-0.782, -0.099]	ΔPI	-0.772	[-0.968, -0.568]	sATR
S9	C	3	Bias	UAS-OPN3/+;Th-p65ADZp,R22B12-ZpGDBD/+	-0.076	[-0.718, +0.565]	-	-	-	sATR
S9	C	4	Agitation test	UAS-OPN3/+;Th-p65ADZp,R22B12-ZpGDBD/+	-0.107	[-0.618, +0.405]	ΔPI	-0.030	[-0.260, +0.226]	sATR
S9	C	5	-	-	-	-	ΔΔPI	+0.742	[+0.420, +1.056]	-
S9	D	1	Bias	Th-p65ADZp,R22B12-ZpGDBD/+ UAS-OPN3/+	+0.257	[-0.330, +0.843]	-	-	-	sATR
S9	D	2	Agitation test	Th-p65ADZp,R22B12-ZpGDBD/+ UAS-OPN3/+	-0.553	[-0.907, -0.198]	ΔPI	-0.809	[-1.018, -0.595]	sATR
S9	D	3	Bias	UAS-OPN3/+;Th-p65ADZp,R22B12-ZpGDBD/+	-0.203	[-0.809, +0.404]	-	-	-	sATR
S9	D	4	Agitation test	UAS-OPN3/+;Th-p65ADZp,R22B12-ZpGDBD/+	-0.266	[-0.821, +0.289]	ΔPI	-0.064	[-0.296, +0.173]	sATR
S9	D	5	-	-	-	-	ΔΔPI	+0.746	[+0.437, +1.076]	-
S9	E	1	Bias	Th-Gal4/+ UAS-OPN3/+	-0.013	[-0.612, +0.587]	-	-	-	sATR
S9	E	2	Agitation test	Th-Gal4/+ UAS-OPN3/+	-0.539	[-0.869, -0.209]	ΔPI	-0.526	[-0.705, -0.342]	sATR
S9	E	3	Bias	UAS-OPN3/+;Th-Gal4/+	+0.088	[-0.482, +0.657]	-	-	-	sATR
S9	E	4	Agitation test	UAS-OPN3/+;Th-Gal4/+	-0.392	[-0.811, +0.027]	ΔPI	-0.480	[-0.640, -0.329]	sATR
S9	E	5	-	-	-	-	ΔΔPI	+0.046	[-0.193, +0.288]	-
S9	F	1	Bias	Th-Gal4/+ UAS-OPN3/+	+0.133	[-0.406, +0.672]	-	-	-	sATR
S9	F	2	Agitation test	Th-Gal4/+ UAS-OPN3/+	-0.691	[-0.983, -0.398]	ΔPI	-0.824	[-1.022, -0.633]	sATR
S9	F	3	Bias	UAS-OPN3/+;Th-Gal4/+	+0.138	[-0.440, +0.717]	-	-	-	sATR
S9	F	4	Agitation test	UAS-OPN3/+;Th-Gal4/+	-0.202	[-0.683, +0.278]	ΔPI	-0.341	[-0.536, -0.105]	sATR
S9	F	5	-	-	-	-	ΔΔPI	+0.483	[+0.195, +0.765]	-
S9	G	1	Bias	Th-Gal4/+ UAS-OPN3/+	+0.176	[-0.372, +0.723]	-	-	-	sATR
S9	G	2	Agitation test	Th-Gal4/+ UAS-OPN3/+	-0.457	[-0.818, -0.096]	ΔPI	-0.632	[-0.819, -0.442]	sATR
S9	G	3	Bias	UAS-OPN3/+;Th-Gal4/+	+0.088	[-0.475, +0.651]	-	-	-	sATR
S9	G	4	Agitation test	UAS-OPN3/+;Th-Gal4/+	-0.252	[-0.682, +0.178]	ΔPI	-0.340	[-0.536, -0.141]	sATR
S9	G	5	-	-	-	-	ΔΔPI	+0.292	[+0.026, +0.566]	-
S9	H	1	Bias	Th-Gal4/+ UAS-OPN3/+	+0.042	[-0.492, +0.576]	-	-	-	sATR
S9	H	2	Agitation test	Th-Gal4/+ UAS-OPN3/+	-0.652	[-1.024, -0.280]	ΔPI	-0.694	[-0.916, -0.489]	sATR
S9	H	3	Bias	UAS-OPN3/+;Th-Gal4/+	+0.114	[-0.517, +0.744]	-	-	-	sATR
S9	H	4	Agitation test	UAS-OPN3/+;Th-Gal4/+	-0.025	[-0.509, +0.460]	ΔPI	-0.138	[-0.352, +0.087]	sATR
S9	H	5	-	-	-	-	ΔΔPI	+0.556	[+0.271, +0.881]	-
S9	I	1	Bias	MB247-Gal4/+ UAS-OPN3/+	-0.016	[-0.587, +0.555]	-	-	-	sATR
S9	I	2	Agitation test	MB247-Gal4/+ UAS-OPN3/+	-0.422	[-0.834, -0.010]	ΔPI	-0.406	[-0.657, -0.152]	sATR
S9	I	3	Bias	UAS-OPN3/+;MB247-Gal4/+	+0.085	[-0.358, +0.529]	-	-	-	sATR
S9	I	4	Agitation test	UAS-OPN3/+;MB247-Gal4/+	-0.253	[-0.691, +0.185]	ΔPI	-0.338	[-0.502, -0.164]	sATR
S9	I	5	-	-	-	-	ΔΔPI	+0.068	[-0.236, +0.362]	-
S9	J	1	Bias	MB247-Gal4/+ UAS-OPN3/+	-0.077	[-0.599, +0.444]	-	-	-	sATR
S9	J	2	Agitation test	MB247-Gal4/+ UAS-OPN3/+	-0.534	[-0.881, -0.186]	ΔPI	-0.457	[-0.686, -0.226]	sATR
S9	J	3	Bias	UAS-OPN3/+;MB247-Gal4/+	+0.047	[-0.355, +0.448]	-	-	-	sATR
S9	J	4	Agitation test	UAS-OPN3/+;MB247-Gal4/+	-0.112	[-0.652, +0.428]	ΔPI	-0.159	[-0.307, -0.016]	sATR
S9	J	5	-	-	-	-	ΔΔPI	+0.298	[+0.019, +0.574]	-
S9	K	1	Bias	MB247-Gal4/+ UAS-OPN3/+	-0.003	[-0.674, +0.669]	-	-	-	sATR
S9	K	2	Agitation test	MB247-Gal4/+ UAS-OPN3/+	-0.538	[-0.955, -0.122]	ΔPI	-0.536	[-0.756, -0.289]	sATR
S9	K	3	Bias	UAS-OPN3/+;MB247-Gal4/+	-0.001	[-0.492, +0.489]	-	-	-	sATR
S9	K	4	Agitation test	UAS-OPN3/+;MB247-Gal4/+	-0.346	[-0.811, +0.118]	ΔPI	-0.345	[-0.541, -0.151]	sATR
S9	K	5	-	-	-	-	ΔΔPI	+0.191	[-0.124, +0.485]	-
S9	L	1	Bias	MB247-Gal4/+ UAS-OPN3/+	+0.032	[-0.518, +0.583]	-	-	-	sATR
S9	L	2	Agitation test	MB247-Gal4/+ UAS-OPN3/+	-0.524	[-0.827, -0.221]	ΔPI	-0.556	[-0.731, -0.372]	sATR
S9	L	3	Bias	UAS-OPN3/+;MB247-Gal4/+	+0.088	[-0.544, +0.721]	-	-	-	sATR
S9	L	4	Agitation test	UAS-OPN3/+;MB247-Gal4/+	-0.167	[-0.739, +0.405]	ΔPI	-0.255	[-0.463, -0.032]	sATR
S9	L	5	-	-	-	-	ΔΔPI	+0.301	[+0.033, +0.586]	-
S9	M	1	0 s	UAS-OPN3/+;Th-Gal4/+	-	-	% learning	0.6773	[43.85, 91.61]	sATR
S9	M	2	1 s	UAS-OPN3/+;Th-Gal4/+	-	-	% learning	0.9424	[32.40, 156.07]	sATR
S9	M	3	3 s	UAS-OPN3/+;Th-Gal4/+	-	-	% learning	0.4209	[12.22, 71.95]	sATR
S9	M	4	5 s	UAS-OPN3/+;Th-Gal4/+	-	-	% learning	0.5467	[13.52, 95.82]	sATR
S9	M	5	10 s	UAS-OPN3/+;Th-Gal4/+	-	-	% learning	0.2078	[-13.63, 55.19]	sATR
S9	M	6	Continuous	UAS-OPN3/+;Th-Gal4/+	-	-	% learning	-0.0561	[-34.42, 23.20]	sATR
S9	N	1	0 s	UAS-OPN3/+;MB247-Gal4/+	-	-	% learning	1.4422	[98.63, 189.81]	sATR
S9	N	2	1 s	UAS-OPN3/+;MB247-Gal4/+	-	-	% learning	0.836	[41.34, 125.86]	sATR
S9	N	3	3 s	UAS-OPN3/+;MB247-Gal4/+	-	-	% learning	0.3472	[3.33, 66.12]	sATR
S9	N	4	5 s	UAS-OPN3/+;MB247-Gal4/+	-	-	% learning	0.6443	[27.63, 101.23]	sATR
S9	N	5	10 s	UAS-OPN3/+;MB247-Gal4/+	-	-	% learning	0.4624	[8.04, 84.44]	sATR
S9	N	6	Continuous	UAS-OPN3/+;MB247-Gal4/+	-	-	% learning	0.2453	[-0.09, 49.16]	sATR
S9	O	1	Bias	Th-Gal4/+ UAS-OPN3/+	+0.309	[-0.168, +0.785]	-	-	-	devATR
S9	O	2	Agitation test	Th-Gal4/+ UAS-OPN3/+	-0.465	[-0.979, +0.050]	ΔPI	-0.774	[-0.943, -0.556]	devATR
S9	O	3	Bias	UAS-OPN3/+;Th-Gal4/+	+0.077	[-0.372, +0.525]	-	-	-	devATR
S9	O	4	Agitation test	UAS-OPN3/+;Th-Gal4/+	-0.072	[-0.504, +0.359]	ΔPI	-0.149	[-0.271, -0.010]	devATR
S9	O	5	-	-	-	-	ΔΔPI	+0.624	[+0.397, +0.847]	-
S9	P	1	Bias	MB247-Gal4/+ UAS-OPN3/+	+0.021	[-0.564, +0.607]	-	-	-	devATR
S9	P	2	Agitation test	MB247-Gal4/+ UAS-OPN3/+	-0.580	[-0.967, -0.193]	ΔPI	-0.601	[-0.787, -0.384]	devATR
S9	P	3	Bias	UAS-OPN3/+;MB247-Gal4/+	-0.023	[-0.497, +0.450]	-	-	-	devATR
S9	P	4	Agitation test	UAS-OPN3/+;MB247-Gal4/+	-0.162	[-0.600, +0.277]	ΔPI	-0.138	[-0.307, +0.030]	devATR
S9	P	5	-	-	-	-	ΔΔPI	+0.463	[+0.187, +0.721]	-
S10	A	1	Bias	Th-Gal4/+ UAS-GtACR1/+	+0.010	[-0.457, +0.478]	-	-	-	sATR
S10	A	2	Agitation test	Th-Gal4/+ UAS-GtACR1/+	-0.573	[-0.920, -0.225]	ΔPI	-0.583	[-0.738, -0.391]	sATR
S10	A	3	Bias	UAS-GtACR1/+;Th-Gal4/+	+0.136	[-0.323, +0.596]	-	-	-	sATR
S10	A	4	Agitation test	UAS-GtACR1/+;Th-Gal4/+	-0.538	[-0.910, -0.167]	ΔPI	-0.675	[-0.871, -0.472]	sATR
S10	A	5	-	-	-	-	ΔΔPI	-0.092	[-0.352, +0.166]	-
S10	B	1	Bias	Th-Gal4/+ UAS-GtACR1/+	+0.129	[-0.471, +0.730]	-	-	-	sATR
S10	B	2	Agitation test	Th-Gal4/+ UAS-GtACR1/+	-0.542	[-0.959, -0.125]	ΔPI	-0.671	[-0.907, -0.446]	sATR
S10	B	3	Bias	UAS-GtACR1/+;Th-Gal4/+	+0.039	[-0.480, +0.558]	-	-	-	sATR
S10	B	4	Agitation test	UAS-GtACR1/+;Th-Gal4/+	-0.346	[-0.730, +0.039]	ΔPI	-0.385	[-0.588, -0.184]	sATR
S10	B	5	-	-	-	-	ΔΔPI	+0.286	[-0.025, +0.591]	-
S10	C	1	0 s	UAS-GtACR1/+;Th-Gal4/+	-	-	% learning	0.6802	[38.13, 97.91]	sATR	Same as 4E column 1
S10	C	2	5 s	UAS-GtACR1/+;Th-Gal4/+	-	-	% learning	1.1918	[55.45, 182.90]	sATR
S10	C	3	10 s	UAS-GtACR1/+;Th-Gal4/+	-	-	% learning	0.59	[17.59, 100.41]	sATR
S10	C	4	Continuous	UAS-GtACR1/+;Th-Gal4/+	-	-	% learning	0.2471	[2.83, 46.60]	sATR	Same as 4E column 2
S10	D	1	Bias	Th-p65ADZp,R22B12-ZpGDBD/+ UAS-GtACR1/+	+0.153	[-0.437, +0.743]	-	-	-	sATR
S10	D	2	Agitation test	Th-p65ADZp,R22B12-ZpGDBD/+ UAS-GtACR1/+	-0.612	[-0.981, -0.242]	ΔPI	-0.765	[-0.980, -0.540]	sATR
S10	D	3	Bias	UAS-GtACR1/+;Th-p65ADZp,R22B12-ZpGDBD/+	+0.109	[-0.598, +0.817]	-	-	-	sATR
S10	D	4	Agitation test	UAS-GtACR1/+;Th-p65ADZp,R22B12-ZpGDBD/+	-0.329	[-0.724, +0.066]	ΔPI	-0.439	[-0.636, -0.237]	sATR
S10	D	5	-	-	-	-	ΔΔPI	+0.326	[+0.021, +0.634]	-
S10	E	1	Bias	Th-p65ADZp,R22B12-ZpGDBD/+ UAS-GtACR1/+	+0.083	[-0.400, +0.566]	-	-	-	sATR
S10	E	2	Agitation test	Th-p65ADZp,R22B12-ZpGDBD/+ UAS-GtACR1/+	-0.566	[-0.965, -0.168]	ΔPI	-0.649	[-0.838, -0.455]	sATR
S10	E	3	Bias	UAS-GtACR1/+;Th-p65ADZp,R22B12-ZpGDBD/+	+0.063	[-0.445, +0.571]	-	-	-	sATR
S10	E	4	Agitation test	UAS-GtACR1/+;Th-p65ADZp,R22B12-ZpGDBD/+	-0.531	[-0.923, -0.139]	ΔPI	-0.594	[-0.765, -0.412]	sATR
S10	E	5	-	-	-	-	ΔΔPI	+0.055	[-0.212, +0.311]	-
S10	F	1	0 s	UAS-GtACR1/+;Th-p65ADZp,R22B12-ZpGDBD/+	-	-	% learning	0.6161	[0.62, 122.61]	sATR	Same as 4E column 5
S10	F	2	5 s	UAS-GtACR1/+;Th-p65ADZp,R22B12-ZpGDBD/+	-	-	% learning	0.5896	[17.60, 100.32]	sATR
S10	F	3	10 s	UAS-GtACR1/+;Th-p65ADZp,R22B12-ZpGDBD/+	-	-	% learning	0.9371	[43.93, 143.50]	sATR
S10	F	4	Continuous	UAS-GtACR1/+;Th-p65ADZp,R22B12-ZpGDBD/+	-	-	% learning	0.2621	[-17.02, 69.43]	sATR	Same as 4E column 6
S10	G	1	Bias	MB247-Gal4/+ UAS-GtACR1/+	+0.095	[-0.479, +0.669]	-	-	-	sATR
S10	G	2	Agitation test	MB247-Gal4/+ UAS-GtACR1/+	-0.550	[-0.962, -0.138]	ΔPI	-0.644	[-0.856, -0.410]	sATR
S10	G	3	Bias	UAS-GtACR1/+;MB247-Gal4/+	+0.164	[-0.295, +0.624]	-	-	-	sATR
S10	G	4	Agitation test	UAS-GtACR1/+;MB247-Gal4/+	-0.334	[-0.712, +0.043]	ΔPI	-0.498	[-0.659, -0.320]	sATR
S10	G	5	-	-	-	-	ΔΔPI	+0.146	[-0.137, +0.419]	-
S10	H	1	0 s	UAS-GtACR1/+;MB247-Gal4/+	-	-	% learning	0.7684	[43.33, 110.35]	sATR	Same as 4E column 9
S10	H	2	5 s	UAS-GtACR1/+;MB247-Gal4/+	-	-	% learning	0.7747	[51.72, 103.22]	sATR
S10	H	3	Continuous	UAS-GtACR1/+;MB247-Gal4/+	-	-	% learning	-0.305	[-91.57, 30.56]	sATR	Same as 4E column 10
